# Enzymes degraded under high light maintain proteostasis by transcriptional regulation in Arabidopsis

**DOI:** 10.1101/2021.10.03.462903

**Authors:** Lei Li, Owen Duncan, Diep R Ganguly, Chun Pong Lee, Peter A. Crisp, Akila Wijerathna-Yapa, Karzan Salih, Josua Trösch, Barry J Pogson, A. Harvey Millar

**Affiliations:** Frontiers Science Center for Cell Responses, Department of Plant Biology and Ecology, College of Life Sciences, Nankai University, 300071 Tianjin, China; ARC Centre of Excellence in Plant Energy Biology, School of Molecular Science, The University of Western Australia, 6009 Crawley, WA, Australia; Australian Research Council Centre of Excellence in Plant Energy Biology, Research School of Biology, Australian National University Canberra, Acton ACT 2601, Australia; CSIRO Synthetic Biology Future Science Platform, CSIRO, Action ACT, Australia; School of Agriculture and Food Sciences, The University of Queensland, Brisbane QLD 4072, Australia; Pharmaceutical Chemistry Department, Medical and Applied Science College, Charmo University, 46023 Chamchamal-Sulaimani, Kurdistan Region, Iraq

**Author notes:** **<u>Corresponding Authors</u>**, Lei Li -; A. Harvey Millar.

**Keywords:** Protein turnover, high light, protein homeostasis, transcription, translation

## Abstract

Photo-inhibitory high light stress in Arabidopsis leads to increases in markers of protein degradation and transcriptional upregulation of proteases and proteolytic machinery, but proteostasis is largely maintained. We find significant increases in the *in vivo* degradation rate for specific molecular chaperones, nitrate reductase, glyceraldehyde-3 phosphate dehydrogenase, and phosphoglycerate kinase and other plastid, mitochondrial, peroxisomal, and cytosolic enzymes involved in redox shuttles. Coupled analysis of protein degradation rates, mRNA levels, and protein abundance reveal that 57% of the nuclear-encoded enzymes with higher degradation rates also had high light-induced transcriptional responses to maintain proteostasis. In contrast, plastid-encoded proteins with enhanced degradation rates showed decreased transcript abundances and must maintain protein abundance by other processes. This analysis reveals a light-induced transcriptional program for nuclear-encoded genes, beyond the regulation of PSII D1 subunit and the function of PSII, to replace key protein degradation targets in plants and ensure proteostasis under high light stress.
