## Supplementary material for "Enzymes degraded under high light maintain proteostasis by transcriptional regulation in Arabidopsis": DataS5

### Sheet: DataS5
DataS5 Transcript and protein abundance changes for 74 proteins with statistical significant changes in protein turnover rate. Fold change of transcripts between high/standard light were divided into three clusters by a fuzzy k-mean clustering method. Fold change (FC) values in transcripts and protein abundance between high light and standard light were log2 transformed and colored accordingly (b…										Transcript change			Protein change			Protein degradation rate: High Light/Standard Light	Transcripts High Light/Standard Light			Transcripts High Light/Standard Light (FDR)			Transcript High/Standard Light Responses (T2/T5/T8 increase)	Transcript High/Standard Light Responses (T2/T5/T8 FDR<0.05)	Protein Abundance: High Light/Standard Light			Protein Abundance: High Light/Standard Light (P-value)
protein	1st AGI	BinCode	BinName	Location SUBAcon	description	SN2	Cluster	Distance to centroid	logFC	T2HvsL_logFC	T5HvsL_logFC	T8HvsL_logFC	T2HvsL_logFC	T5HvsL_logFC	T8HvsL_logFC	log2FC	T2HvsL_log2FC	T5HvsL_log2FC	T8HvsL_log2FC	T2HvsL_FDR	T5HvsL_FDR	T8HvsL_FDR	Yes/No	Yes/No	T2HvsL_log2FC	T5HvsL_log2FC	T8HvsL_log2FC	T2HvsL_Pvalue	T5HvsL_Pvalue	T8HvsL_Pvalue
AT4G28660.1,AT4G28660.2	AT4G28660.1	1.1.1.2	PS.lightreaction.photosystem II.PSII polypeptide subunits	plastid	Symbols: PSB28 photosystem II reaction center PSB28 protein chr4:14150008-14150933 FORWARD LENGTH=183	AT4G28660.1 PSB28	1	0.0063139	1.34364	0.271771	1.31368	1.39194	0.437065	0.425745		1.34364	0.271771	1.31368	1.39194	0.55541	0.00078141	0.000262907	Y	Y	0.437065	0.425745		0.481389	0.220878
AT1G77090.1	AT1G77090.1	1.1.1.2	PS.lightreaction.photosystem II.PSII polypeptide subunits	plastid	Symbols: Mog1/PsbP/DUF1795-like photosystem II reaction center PsbP family protein chr1:28960576-28961875 REVERSE LENGTH=260	AT1G77090.1 PSBP	1	0.0455264	0.969428	-0.253315	0.621895	0.683369	-0.0711596	0.0336455	0.58565	0.969428	-0.253315	0.621895	0.683369	0.495289	0.0316955	0.0165042	Y	Y	-0.0711596	0.0336455	0.58565	0.732662	0.770446	0.0211623
AT2G47400.1	AT2G47400.1	1.3	PS.calvin cycle	plastid	Symbols: CP12-1, CP12 CP12 domain-containing protein 1 chr2:19446889-19447263 FORWARD LENGTH=124	AT2G47400.1 CP12-1	1	0.122747	0.686703	-0.414297	1.13489	1.55801		0.329907	0.226883	0.686703	-0.414297	1.13489	1.55801	0.424346	0.00793444	0.000436241	Y	Y		0.329907	0.226883		0.227285	0.179016
AT2G28000.1	AT2G28000.1	1.3.13	PS.calvin cycle.rubisco interacting	plastid	Symbols: CPN60A, CH-CPN60A, SLP chaperonin-60alpha chr2:11926603-11929184 FORWARD LENGTH=586	AT2G28000.1 CPN60A	1	0.00840857	1.62751	0.0808968	0.992791	1.27808	-0.0493163	0.0624652	-0.149562	1.62751	0.0808968	0.992791	1.27808	0.89656	0.00767915	0.000736283	Y	Y	-0.0493163	0.0624652	-0.149562	0.600364	0.0812689	0.423579
AT3G12780.1	AT3G12780.1	1.3.3	PS.calvin cycle.phosphoglycerate kinase	plastid	Symbols: PGK1 phosphoglycerate kinase 1 chr3:4061127-4063140 REVERSE LENGTH=481	AT3G12780.1 phosphoglycerate kinase 1	1	0.0623736	0.766596	0.199198	0.50805	0.212586	-0.131251	0.095805	-0.0514287	0.766596	0.199198	0.50805	0.212586	0.6412	0.0988216	0.530398	Y	N	-0.131251	0.095805	-0.0514287	0.260169	0.287038	0.533949
AT1G42970.1	AT1G42970.1	1.3.4	PS.calvin cycle.GAP	plastid	Symbols: GAPB glyceraldehyde-3-phosphate dehydrogenase B subunit chr1:16127552-16129584 FORWARD LENGTH=447	AT1G42970.1 glyceraldehyde-3-p dehydrogenase	1	0.036651	1.41874	0.17957	0.841028	0.543336	-0.207891	0.0212631	-0.0238165	1.41874	0.17957	0.841028	0.543336	0.735186	0.0214731	0.122786	Y	Y	-0.207891	0.0212631	-0.0238165	0.207124	0.847472	0.830518
AT3G55800.1	AT3G55800.1	1.3.9	PS.calvin cycle.seduheptulose bisphosphatase	plastid	Symbols: SBPASE sedoheptulose-bisphosphatase chr3:20709640-20711421 FORWARD LENGTH=393	AT3G55800.1 sedoheptulose-bisphosphatase	1	0.0196403	0.953222	0.0301454	0.472795	0.70785	-0.164495	0.0926999	-0.0106195	0.953222	0.0301454	0.472795	0.70785	0.955923	0.124547	0.0178964	Y	Y	-0.164495	0.0926999	-0.0106195	0.25241	0.331641	0.926964
AT2G38540.1	AT2G38540.1	11.6	lipid metabolism.lipid transfer proteins etc	extracellular	Symbols: LP1, LTP1, ATLTP1 lipid transfer protein 1 chr2:16130418-16130893 FORWARD LENGTH=118	AT2G38540.1 lipid transfer protein 1	1	0.110764	0.509706	0.486523	1.33881	1.36201	0.168395	0.0406308	0.432308	0.509706	0.486523	1.33881	1.36201	0.256354	0.000748015	0.000354801	Y	Y	0.168395	0.0406308	0.432308	0.497755	0.192276	0.107338
AT5G59320.1	AT5G59320.1	11.6	lipid metabolism.lipid transfer proteins etc	extracellular	Symbols: LTP3 lipid transfer protein 3 chr5:23929051-23929492 FORWARD LENGTH=115	AT5G59320.1 lipid transfer protein 3	1	0.14404	0.575331	0.686243	0.832038	1.65439				0.575331	0.686243	0.832038	1.65439	0.679343	0.456945	0.130983	Y	N
AT2G15620.1	AT2G15620.1	12.1.2	N-metabolism.nitrate metabolism.nitrite reductase	plastid	Symbols: NIR1, NIR, ATHNIR nitrite reductase 1 chr2:6810552-6812666 FORWARD LENGTH=586	AT2G15620.1 nitrite reductase 1	1	0.0413997	1.13531	0.517827	1.3178	0.704185	-0.185132	0.091497	0.0533998	1.13531	0.517827	1.3178	0.704185	0.110831	6.66272e-05	0.00848523	Y	Y	-0.185132	0.091497	0.0533998	0.0250886	0.0700458	0.838448
AT3G19710.1	AT3G19710.1	13.1.4.1.4	amino acid metabolism.synthesis.branched chain group.common.branched-chain amino acid aminotransferase	cytosol	Symbols: BCAT4 branched-chain aminotransferase4 chr3:6847202-6849429 REVERSE LENGTH=354	AT3G19710.1 BCAT4	1	0.213447	0.463737	0.176595	0.245228	1.43775		0.330021	0.529459	0.463737	0.176595	0.245228	1.43775	0.686049	0.448188	5.51947e-05	Y	Y		0.330021	0.529459			0.0945702
AT1G08110.1,AT1G08110.2,AT1G08110.3,AT1G08110.4	AT1G08110.1	13.2.3.2	amino acid metabolism.degradation.aspartate family.threonine	peroxisome	Symbols: lactoylglutathione lyase family protein / glyoxalase I family protein chr1:2535702-2537630 FORWARD LENGTH=185	AT1G08110.1 lactoylglutathione lyase	1	0.0787845	0.6442	0.0348793	0.353645	0.14647	-0.05083	0.51213	0.38309	0.6442	0.0348793	0.353645	0.14647	0.951668	0.283898	0.707627	Y	N	-0.05083	0.51213	0.38309	0.90082	0.0493165	0.283397
AT3G44310.1,AT3G44310.3	AT3G44310.1	16.5.1.3.3	secondary metabolism.sulfur-containing.glucosinolates.degradation.nitrilase	cytosol	Symbols: NIT1, ATNIT1, NITI nitrilase 1 chr3:15986901-15988841 FORWARD LENGTH=346	AT3G44310.1 nitrilase 1	1	0.0285897	0.905689	0.391397	0.555338	0.880462	-2.63618		0.0170349	0.905689	0.391397	0.555338	0.880462	0.272966	0.0587004	0.00297275	Y	Y	-2.63618		0.0170349	0.434544		0.960149
AT1G03630.1,AT1G03630.2	AT1G03630.1	19.14	tetrapyrrole synthesis.protochlorophyllide reductase	plastid	Symbols: POR C, PORC protochlorophyllide oxidoreductase C chr1:907699-909245 FORWARD LENGTH=401	AT1G03630.1 protochlorophyllide oxidoreductase C	1	0.0397908	0.527154	0.220816	0.288688	0.293712	-0.0655118	-0.000940471	0.121888	0.527154	0.220816	0.288688	0.293712	0.6446	0.422975	0.417019	Y	N	-0.0655118	-0.000940471	0.121888	0.804576	0.99337	0.759539
AT5G49910.1	AT5G49910.1	20.2.1	stress.abiotic.heat	plastid	Symbols: CPHSC70-2EAT SHOCK PROTEIN 70-2, HSC70-7, cpHsc70-2 chloroplast heat shock protein 70-2 chr5:20303470-20306295 FORWARD LENGTH=718	AT5G49910.1 CPHSC70-2	1	0.00755735	1.50453	0.360135	1.10414	0.935092	-0.120537	0.0110278	0.0470814	1.50453	0.360135	1.10414	0.935092	0.359407	0.00157736	0.00353612	Y	Y	-0.120537	0.0110278	0.0470814	0.478516	0.973948	0.506428
AT4G37910.1	AT4G37910.1	20.2.1	stress.abiotic.heat	mitochondrion	Symbols: mtHsc70-1 mitochondrial heat shock protein 70-1 chr4:17825368-17828099 REVERSE LENGTH=682	AT4G37910.1 mtHsc70-1	1	0.0313671	1.13291	0.588914	1.11636	0.803226	-0.13016	0.133375	-0.197916	1.13291	0.588914	1.11636	0.803226	0.169948	0.00318603	0.0203935	Y	Y	-0.13016	0.133375	-0.197916	0.404892	0.533991	0.015704
AT1G24020.1,AT1G24020.2	AT1G24020.1	20.2.99	stress.abiotic.unspecified	golgi	Symbols: MLP423 MLP-like protein 423 chr1:8500653-8501458 REVERSE LENGTH=155	AT1G24020.1 MLP423	1	0.0189014	1.03204	0.186776	1.02387	1.3185	-0.0404264	0.162775	0.362346	1.03204	0.186776	1.02387	1.3185	0.768573	0.0170154	0.00236026	Y	Y	-0.0404264	0.162775	0.362346	0.874455	0.234156	0.302864
AT5G20630.1	AT5G20630.1	20.2.99	stress.abiotic.unspecified	extracellular	Symbols: GLP3, GLP3A, GLP3B, ATGER3, GER3 germin 3 chr5:6975315-6975950 REVERSE LENGTH=211	AT5G20630.1 germin 3	1	0.068143	0.886301	-0.349066	0.694525	0.617813	1.08068	0.557482	0.650837	0.886301	-0.349066	0.694525	0.617813	0.408076	0.0360246	0.0504556	Y	Y	1.08068	0.557482	0.650837	0.507624
AT3G52960.1	AT3G52960.1	21.5	redox.peroxiredoxin	plastid	Symbols: Thioredoxin superfamily protein chr3:19639699-19640403 FORWARD LENGTH=234	AT3G52960.1 Thioredoxin protein	1	0.124404	0.704673	-0.481813	1.31535	1.5122	0.00747948	0.0254294	0.362193	0.704673	-0.481813	1.31535	1.5122	0.345168	0.00363469	0.000715193	Y	Y	0.00747948	0.0254294	0.362193	0.960825	0.779797	0.28259
AT4G09320.1	AT4G09320.1	23.4.10	nucleotide metabolism.phosphotransfer and pyrophosphatases.nucleoside diphosphate kinase	cytosol	Symbols: NDPK1 Nucleoside diphosphate kinase family protein chr4:5923424-5924366 FORWARD LENGTH=169	AT4G09320.1 NDPK1	1	0.0720935	0.942523	0.356508	0.543468	0.290686	0.146432	-0.0191848	-0.0885679	0.942523	0.356508	0.543468	0.290686	0.312726	0.0586242	0.325054	Y	N	0.146432	-0.0191848	-0.0885679	0.0180275	0.848636	0.605047
AT4G11010.1	AT4G11010.1	23.4.10	nucleotide metabolism.phosphotransfer and pyrophosphatases.nucleoside diphosphate kinase	mitochondrion	Symbols: NDPK3 nucleoside diphosphate kinase 3 chr4:6732780-6734298 REVERSE LENGTH=238	AT4G11010.1 NDPK3	1	0.159814	0.789518	-0.15151	0.0606	0.469581	-0.147196	0.0673048	-0.0512255	0.789518	-0.15151	0.0606	0.469581	0.768521	0.890753	0.162808	Y	N	-0.147196	0.0673048	-0.0512255	0.00348829	0.54221	0.754705
AT1G23740.1	AT1G23740.1	26.7	misc.oxidases - copper, flavone etc	plastid	Symbols: Oxidoreductase, zinc-binding dehydrogenase family protein chr1:8398245-8399656 REVERSE LENGTH=386	AT1G23740.1 Oxidoreductase	1	0.0253257	1.18609	0.0552889	1.08584	1.54762	-0.176489	-0.0307718	0.242315	1.18609	0.0552889	1.08584	1.54762	0.895263	0.00013767	3.50649e-06	Y	Y	-0.176489	-0.0307718	0.242315	0.222331	0.824457	0.820537
AT2G37220.1	AT2G37220.1	27.4	RNA.RNA binding	plastid	Symbols: RNA-binding (RRM/RBD/RNP motifs) family protein chr2:15634980-15636331 REVERSE LENGTH=289	AT2G37220.1 RNA-binding protein	1	0.0459276	0.993162	-0.233988	1.19231	1.31153	0.215273	-0.652246	0.3075	0.993162	-0.233988	1.19231	1.31153	0.535947	0.000277362	6.43265e-05	Y	Y	0.215273	-0.652246	0.3075	0.7809	0.565688	0.748734
AT5G30510.1	AT5G30510.1	29.2.1.1.3.1.1	protein.synthesis.ribosomal protein.prokaryotic.unknown organellar.30S subunit.S1	plastid	Symbols: RPS1, ARRPS1 ribosomal protein S1 chr5:11619262-11621223 REVERSE LENGTH=416	AT5G30510.1 RPS1	1	0.0268763	0.715832	0.204971	0.359319	0.414844	0.0311246	-0.0429958	-0.179582	0.715832	0.204971	0.359319	0.414844	0.535597	0.15236	0.0875955	Y	N	0.0311246	-0.0429958	-0.179582	0.783231	0.635434	0.150502
AT1G62750.1	AT1G62750.1	29.2.4	protein.synthesis.elongation	plastid	Symbols: ATSCO1, ATSCO1/CPEF-G, SCO1 Translation elongation factor EFG/EF2 protein chr1:23233622-23236321 REVERSE LENGTH=783	AT1G62750.1 Translation elongation factor	1	0.0110264	0.925762	0.0907444	0.829585	1.03617	-0.0690379	-0.0507379	-0.368739	0.925762	0.0907444	0.829585	1.03617	0.854262	0.00756939	0.000920335	Y	Y	-0.0690379	-0.0507379	-0.368739	0.22322	0.631656	0.319859
AT4G20360.1	AT4G20360.1	29.2.4	protein.synthesis.elongation	plastid	Symbols: ATRAB8D, ATRABE1B, RABE1b RAB GTPase homolog E1B chr4:10990036-10991466 FORWARD LENGTH=476	AT4G20360.1 RAB GTPase	1	0.0129871	1.0365	-0.00973592	0.881443	1.09725	-0.0124128	0.125291	-0.101738	1.0365	-0.00973592	0.881443	1.09725	0.986319	0.00572021	0.000630169	Y	Y	-0.0124128	0.125291	-0.101738	0.907661	0.198751	0.484768
AT3G08740.1	AT3G08740.1	29.2.4	protein.synthesis.elongation	plastid	Symbols: elongation factor P (EF-P) family protein chr3:2654788-2656154 REVERSE LENGTH=236	AT3G08740.1 Elongation factor P	1	0.064393	1.29244	0.238007	0.326735	0.869975	0.0939367	-0.372511	-0.0468703	1.29244	0.238007	0.326735	0.869975	0.447698	0.191388	0.000769143	Y	Y	0.0939367	-0.372511	-0.0468703	0.668424	0.128293	0.906475
AT1G56070.1	AT1G56070.1	29.2.4	protein.synthesis.elongation	cytosol	Symbols: LOS1 Ribosomal protein S5/Elongation factor G/III/V family protein chr1:20968245-20971077 REVERSE LENGTH=843	AT1G56070.1 Elongation factor G/III/V	1	0.0859575	0.824895	0.492176	0.707968	0.301655	0.178965	-0.209381	-0.556903	0.824895	0.492176	0.707968	0.301655	0.203553	0.0280322	0.363016	Y	Y	0.178965	-0.209381	-0.556903	0.0273266	0.167282	0.348595
AT5G50920.1	AT5G50920.1	29.5.5	protein.degradation.serine protease	plastid	Symbols: CLPC, ATHSP93-V, HSP93-V, DCA1, CLPC1 CLPC homologue 1 chr5:20715710-20719800 REVERSE LENGTH=929	AT5G50920.1 CLPC	1	0.0281427	0.711407	0.00979622	0.721656	0.388865	-0.0997702	-0.0897002	-0.501379	0.711407	0.00979622	0.721656	0.388865	0.986319	0.0188157	0.192334	Y	Y	-0.0997702	-0.0897002	-0.501379	0.415237	0.48495	0.269241
AT5G20720.1,AT5G20720.2,AT5G20720.3	AT5G20720.1	29.6	protein.folding	plastid	Symbols: CPN20, CPN10, CHCPN10, ATCPN21, CPN21 chaperonin 20 chr5:7015015-7016354 FORWARD LENGTH=253	AT5G20720.1 CPN20	1	0.00422065	1.19926	0.127567	0.845129	1.06906	-0.0151463	-0.121213	0.285014	1.19926	0.127567	0.845129	1.06906	0.796869	0.0109652	0.00136917	Y	Y	-0.0151463	-0.121213	0.285014	0.89309	0.363078	0.351539
AT1G14980.1	AT1G14980.1	29.6	protein.folding	mitochondrion	Symbols: CPN10 chaperonin 10 chr1:5165930-5166654 REVERSE LENGTH=98	AT1G14980.1 CPN10	1	0.0679951	1.46659	0.73515	1.19573	0.550651	-0.11851	0.0658007	0.713415	1.46659	0.73515	1.19573	0.550651	0.0983223	0.0023702	0.1231	Y	Y	-0.11851	0.0658007	0.713415	0.679104	0.852617	0.188621
AT3G16640.1	AT3G16640.1	33.99	development.unspecified	cytosol	Symbols: TCTP translationally controlled tumor protein chr3:5669709-5670729 REVERSE LENGTH=168	AT3G16640.1 TCTP	1	0.0550775	0.551148	0.303463	0.639461	0.322426	0.0432824	2.18118	0.72474	0.551148	0.303463	0.639461	0.322426	0.434274	0.037539	0.301091	Y	Y	0.0432824	2.18118	0.72474	0.709731	0.364468	0.27626
AT3G62530.1	AT3G62530.1	35.1.3	not assigned.no ontology.armadillo/beta-catenin repeat family protein	mitochondrion	Symbols: ARM repeat superfamily protein chr3:23132219-23133121 FORWARD LENGTH=221	AT3G62530.1 ARM repeat protein	1	0.0368525	0.964695	-0.0538547	0.643008	1.16333	0.0851802	0.00596113	0.0589265	0.964695	-0.0538547	0.643008	1.16333	0.914802	0.0277789	0.00023341	Y	Y	0.0851802	0.00596113	0.0589265	0.492437	0.96335	0.776386
AT1G27090.1	AT1G27090.1	35.1.40	not assigned.no ontology.glycine rich proteins	nucleus	Symbols: glycine-rich protein chr1:9404041-9406098 REVERSE LENGTH=420	AT1G27090.1 glycine-rich protein	1	0.0556909	0.703014	0.113752	1.28797	1.07847	-1.26507	0.45024	0.0624817	0.703014	0.113752	1.28797	1.07847	0.906207	0.0218852	0.0459255	Y	Y	-1.26507	0.45024	0.0624817	0.254998	0.0585639	0.789822
AT1G16080.1	AT1G16080.1	35.2	not assigned.unknown	plastid	Symbols: unknown protein; LOCATED IN: apoplast, chloroplast stroma, chloroplast, chloroplast envelope; EXPRESSED IN: 23 plant structures; EXPRESSED DURING: 14 growth stages; Has 81 Blast hits to 81 proteins in 28 species: Archae - 0; Bacteria - 2; Metazoa - 0; Fungi - 0; Plants - 62; Viruses - 0; Other Eukaryotes - 17 (source: NCBI BLink). chr1:5514394-5515761 FORWARD LENGTH=313	AT1G16080.1 unknown protein	1	0.00896736	1.21557	-0.0393411	1.10387	0.983982	-0.890351	-0.149128	0.355795	1.21557	-0.0393411	1.10387	0.983982	0.928736	0.000189966	0.000337197	Y	Y	-0.890351	-0.149128	0.355795	0.183004	0.188706	0.296384
AT5G42070.1	AT5G42070.1	35.2	not assigned.unknown	plastid	Symbols: unknown protein; FUNCTIONS IN: molecular_function unknown; INVOLVED IN: biological_process unknown; LOCATED IN: chloroplast thylakoid membrane, chloroplast; EXPRESSED IN: 21 plant structures; EXPRESSED DURING: 13 growth stages; Has 30201 Blast hits to 17322 proteins in 780 species: Archae - 12; Bacteria - 1396; Metazoa - 17338; Fungi - 3422; Plants - 5037; Viruses - 0; Other Eukaryotes -…	AT5G42070.1 unknown protein	1	0.0392562	0.531005	-0.034953	0.233755	0.457484	0.138153	0.043963	0.398225	0.531005	-0.034953	0.233755	0.457484	0.960787	0.599642	0.295399	Y	N	0.138153	0.043963	0.398225	0.401231	0.756865	0.14414
AT1G09340.1	AT1G09340.1	35.2	not assigned.unknown	plastid	Symbols: CRB, CSP41B, HIP1.3 chloroplast RNA binding chr1:3015473-3018035 FORWARD LENGTH=378	AT1G09340.1 chloroplast RNA binding	1	0.0545495	0.954547	0.0274219	0.488598	0.324267	-0.0780976	-0.167215	-0.148319	0.954547	0.0274219	0.488598	0.324267	0.964151	0.153837	0.360695	Y	N	-0.0780976	-0.167215	-0.148319	0.2411	0.0207044	0.287138
AT1G09310.1	AT1G09310.1	35.2	not assigned.unknown	cytosol	Symbols: Protein of unknown function, DUF538 chr1:3009109-3009648 FORWARD LENGTH=179	AT1G09310.1 unknown function	1	0.0830125	0.439271	0.336164	0.698259	0.942046	-0.428197	-0.0861901	1.09864	0.439271	0.336164	0.698259	0.942046	0.438469	0.0422565	0.00575759	Y	Y	-0.428197	-0.0861901	1.09864	0.173647	0.516801	0.417106
AT3G08590.1,AT3G08590.2	AT3G08590.1	4.1.12	glycolysis.cytosolic branch.phosphoglycerate mutase	cytosol	Symbols: Phosphoglycerate mutase, 2,3-bisphosphoglycerate-independent chr3:2608683-2611237 REVERSE LENGTH=560	AT3G08590.1 Phosphoglycerate mutase	1	0.066363	0.76299	0.461558	0.923875	0.435816	-0.174026	-0.146473	-0.198948	0.76299	0.461558	0.923875	0.435816	0.20651	0.00363469	0.13953	Y	Y	-0.174026	-0.146473	-0.198948	0.197601	0.292786	0.403223
AT3G55440.1	AT3G55440.1	4.1.7	glycolysis.cytosolic branch.triosephosphate isomerase (TPI)	cytosol	Symbols: ATCTIMC, TPI, CYTOTPI triosephosphate isomerase chr3:20553794-20556078 FORWARD LENGTH=254	AT3G55440.1 triosephosphate isomerase	1	0.0175861	0.583205	0.0112078	0.489827	0.317226	0.0335933	0.000685285	0.125542	0.583205	0.0112078	0.489827	0.317226	0.98012	0.0452152	0.187433	Y	Y	0.0335933	0.000685285	0.125542	0.380263	0.992169	0.195311
AT5G09660.1,AT5G09660.2	AT5G09660.1	6.3	gluconeogenesis / glyoxylate cycle.Malate DH	peroxisome	Symbols: PMDH2 peroxisomal NAD-malate dehydrogenase 2 chr5:2993645-2995551 REVERSE LENGTH=354	AT5G09660.1 peroxisomal NAD-MDH2	1	0.0714669	0.612131	-0.0830439	0.432837	0.188173	0.0541856	-0.0991922	-0.54061	0.612131	-0.0830439	0.432837	0.188173	0.862289	0.12931	0.552943	Y	N	0.0541856	-0.0991922	-0.54061	0.656331	0.454871
AT1G53240.1	AT1G53240.1	8.1.9	TCA / org transformation.TCA.malate DH	mitochondrion	Symbols: mMDH1 Lactate/malate dehydrogenase family protein chr1:19854966-19856802 REVERSE LENGTH=341	AT1G53240.1 mMDH1	1	0.0503458	1.08139	0.190619	1.07056	0.395468	0.129196	-0.21784	0.49198	1.08139	0.190619	1.07056	0.395468	0.713091	0.00451076	0.276692	Y	Y	0.129196	-0.21784	0.49198	0.463247	0.190787	0.157494
ATCG00020.1	ATCG00020.1	1.1.1.2	PS.lightreaction.photosystem II.PSII polypeptide subunits	plastid	Symbols: PSBA photosystem II reaction center protein A chrC:383-1444 REVERSE LENGTH=353	ATCG00020.1 PSBA	2	0.055528	1.44514	-0.149885	-1.13767	-0.547962				1.44514	-0.149885	-1.13767	-0.547962	0.887033	0.0665532	0.393944	N	N
ATCG00120.1	ATCG00120.1	1.1.4.1	PS.lightreaction.ATP synthase.alpha subunit	plastid	Symbols: ATPA ATP synthase subunit alpha chrC:9938-11461 REVERSE LENGTH=507	ATCG00120.1 ATP synthase alpha	2	0.0640473	0.30245	-0.40867	-0.566974	-0.00535682	0.00448549	-0.199536	-0.597607	0.30245	-0.40867	-0.566974	-0.00535682	0.294198	0.0738919	0.991749	N	N	0.00448549	-0.199536	-0.597607	0.9838	0.290625	0.383235
ATCG00470.1	ATCG00470.1	1.1.4.3	PS.lightreaction.ATP synthase.epsilon chain	plastid	Symbols: ATPE ATP synthase epsilon chain chrC:52265-52663 REVERSE LENGTH=132	ATCG00470.1 ATP synthase epsilon	2	0.0472576	0.567595	-0.345481	-0.9092	-0.379972	-0.0711302	-0.112272	-0.232475	0.567595	-0.345481	-0.9092	-0.379972	0.425071	0.0100305	0.269598	N	Y	-0.0711302	-0.112272	-0.232475	0.633536	0.35681	0.459031
ATCG00490.1	ATCG00490.1	1.3.1	PS.calvin cycle.rubisco large subunit	plastid	Symbols: RBCL ribulose-bisphosphate carboxylases chrC:54958-56397 FORWARD LENGTH=479	ATCG00490.1 RBCL	2	0.0423728	0.867899	-0.16266	-0.693047	-0.337196	-0.0127531	0.102986	-0.115076	0.867899	-0.16266	-0.693047	-0.337196	0.768418	0.0595324	0.377818	N	N	-0.0127531	0.102986	-0.115076	0.825597	0.203381	0.32813
AT4G27440.1,AT4G27440.2	AT4G27440.1	19.14	tetrapyrrole synthesis.protochlorophyllide reductase	plastid	Symbols: PORB protochlorophyllide oxidoreductase B chr4:13725648-13727107 FORWARD LENGTH=401	AT4G27440.1 protochlorophyllide oxidoreductase B	2	0.77551	-1.05398	-1.00689	-1.11437	-0.662778	-0.0304465	-0.262508	-1.11447	-1.05398	-1.00689	-1.11437	-0.662778	0.0122052	0.00118629	0.0276405	N	Y	-0.0304465	-0.262508	-1.11447	0.817846	0.0855379	0.0932521
AT2G04700.1	AT2G04700.1	21.1	redox.thioredoxin	plastid	Symbols: ferredoxin thioredoxin reductase catalytic beta chain family protein chr2:1646961-1648345 FORWARD LENGTH=146	AT2G04700.1 ferredoxin thioredoxin reductase	2	0.00786233	0.620829	-0.434691	-0.700244	-0.141609	-0.299484	-0.13797	-0.228311	0.620829	-0.434691	-0.700244	-0.141609	0.461266	0.131187	0.807239	N	N	-0.299484	-0.13797	-0.228311	0.432448	0.644339	0.0440174
AT3G15660.1,AT3G15660.2	AT3G15660.1	21.4	redox.glutaredoxins	mitochondrion	Symbols: ATGRX4, GRX4 glutaredoxin 4 chr3:5308134-5309383 REVERSE LENGTH=169	AT3G15660.1 ATGRX4	2	0.120759	1.05586	0.229634	-0.918971	-0.23671	-0.115959	0.126876	0.339248	1.05586	0.229634	-0.918971	-0.23671	0.758097	0.0679928	0.687853	Y	N	-0.115959	0.126876	0.339248	0.292829	0.028868	0.324177
AT1G78380.1	AT1G78380.1	26.9	misc.glutathione S transferases	cytosol	Symbols: ATGSTU19, GST8, GSTU19 glutathione S-transferase TAU 19 chr1:29486659-29487819 REVERSE LENGTH=219	AT1G78380.1 ATGSTU19	2	0.174865	0.343316	-0.0685576	-0.0701935	0.0100921	-0.095054	0.0150355	0.916763	0.343316	-0.0685576	-0.0701935	0.0100921	0.897914	0.855824	0.983126	Y	N	-0.095054	0.0150355	0.916763	0.67867	0.923267	0.312145
AT3G52150.1,AT3G52150.2	AT3G52150.1	27.3.99	RNA.regulation of transcription.unclassified	plastid	Symbols: RNA-binding (RRM/RBD/RNP motifs) family protein chr3:19342074-19343090 FORWARD LENGTH=253	AT3G52150.1 RNA-binding protein	2	0.0638879	0.741554	-0.369068	-0.628751	0.272022	-2.76114	-2.52329	-0.780758	0.741554	-0.369068	-0.628751	0.272022	0.378887	0.0666444	0.451043	Y	N	-2.76114	-2.52329	-0.780758	0.0572235	0.337083	0.413785
AT1G62780.1	AT1G62780.1	35.2	not assigned.unknown	plastid	Symbols: unknown protein; FUNCTIONS IN: molecular_function unknown; INVOLVED IN: biological_process unknown; LOCATED IN: chloroplast, chloroplast stroma; EXPRESSED IN: 22 plant structures; EXPRESSED DURING: 14 growth stages; Has 94 Blast hits to 94 proteins in 35 species: Archae - 6; Bacteria - 10; Metazoa - 21; Fungi - 2; Plants - 48; Viruses - 0; Other Eukaryotes - 7 (source: NCBI BLink). chr1:…	AT1G62780.1 unknown protein	2	0.238802	1.15441	-0.515949	-0.493064	0.771915	-0.107346	-2.71852	-0.424542	1.15441	-0.515949	-0.493064	0.771915	0.201693	0.145666	0.0178354	Y	Y	-0.107346	-2.71852	-0.424542	0.837745	0.346252	0.545459
AT4G32260.1	AT4G32260.1	1.1.4.9	PS.lightreaction.ATP synthase.subunit B_ (ATPX)	plastid	Symbols: ATPase, F0 complex, subunit B/B', bacterial/chloroplast chr4:15573859-15574586 REVERSE LENGTH=219	AT4G32260.1 F0 complex, subunit B/B'	3	0.0127041	0.398391	0.173979	0.200971	-0.0179124	-0.0885866	0.128835	-0.0718344	0.398391	0.173979	0.200971	-0.0179124	0.658461	0.502874	0.965219	Y	N	-0.0885866	0.128835	-0.0718344	0.53183	0.595512	0.603213
AT5G61410.1,AT5G61410.2	AT5G61410.1	1.3.11	PS.calvin cycle.RPE	plastid	Symbols: RPE, EMB2728 D-ribulose-5-phosphate-3-epimerase chr5:24684085-24685836 REVERSE LENGTH=281	AT5G61410.1 D-ribulose-5-phosphate-3-epimerase	3	0.156371	1.08331	0.0223557	-0.0832003	-0.01864	-0.131891	0.104193	0.141575	1.08331	0.0223557	-0.0832003	-0.01864	0.957223	0.767909	0.95593	Y	N	-0.131891	0.104193	0.141575	0.414262	0.658742	0.453379
AT1G32060.1	AT1G32060.1	1.3.12	PS.calvin cycle.PRK	plastid	Symbols: PRK phosphoribulokinase chr1:11532668-11534406 FORWARD LENGTH=395	AT1G32060.1 phosphoribulokinase	3	0.0219372	0.882394	0.166772	0.382224	-0.11659	-0.222603	0.0374811	0.131543	0.882394	0.166772	0.382224	-0.11659	0.759534	0.307012	0.801009	Y	N	-0.222603	0.0374811	0.131543	0.149727	0.7195	0.481118
AT5G17920.1,AT5G17920.2	AT5G17920.1	13.1.3.4	amino acid metabolism.synthesis.aspartate family.methionine	cytosol	Symbols: ATCIMS, ATMETS, ATMS1 Cobalamin-independent synthase family protein chr5:5935771-5939195 FORWARD LENGTH=765	AT5G17920.1 Cobalamin-independent synthase	3	0.183878	0.768549	0.884134	1.22516	-0.0630991	0.165354	-0.0733425	-0.478991	0.768549	0.884134	1.22516	-0.0630991	0.103927	0.00864057	0.917046	Y	Y	0.165354	-0.0733425	-0.478991	0.0891318	0.703622	0.3253
AT1G74470.1	AT1G74470.1	16.1.1	secondary metabolism.isoprenoids.non-mevalonate pathway	plastid	Symbols: Pyridine nucleotide-disulphide oxidoreductase family protein chr1:27991248-27992845 FORWARD LENGTH=467	AT1G74470.1 Pyridine oxidoreductase	3	0.100623	0.565231	0.112732	0.165404	0.151504	0.1807	0.00571848	0.0671711	0.565231	0.112732	0.165404	0.151504	0.812349	0.627047	0.673104	Y	N	0.1807	0.00571848	0.0671711	0.116845	0.785381	0.673399
AT1G03680.1	AT1G03680.1	21.1	redox.thioredoxin	plastid	Symbols: ATHM1, TRX-M1, ATM1, THM1 thioredoxin M-type 1 chr1:916990-917865 REVERSE LENGTH=179	AT1G03680.1 thioredoxin M-type 1	3	0.0501102	0.704565	0.342623	0.131041	-0.365462	-0.017019	-0.0734324	0.0388773	0.704565	0.342623	0.131041	-0.365462	0.310798	0.675605	0.17622	Y	N	-0.017019	-0.0734324	0.0388773	0.937658	0.414274	0.933903
AT3G15360.1	AT3G15360.1	21.1	redox.thioredoxin	plastid	Symbols: ATHM4, TRX-M4, ATM4 thioredoxin M-type 4 chr3:5188448-5189457 FORWARD LENGTH=193	AT3G15360.1 thioredoxin M-type 4	3	0.232932	0.430766	0.606703	0.184764	-0.593424	-0.219297	0.073811	0.356148	0.430766	0.606703	0.184764	-0.593424	0.215713	0.687576	0.131377	Y	N	-0.219297	0.073811	0.356148	0.18215	0.61736	0.250061
AT2G31570.1	AT2G31570.1	21.2.2	redox.ascorbate and glutathione.glutathione	cytosol	Symbols: ATGPX2, GPX2 glutathione peroxidase 2 chr2:13438211-13439775 REVERSE LENGTH=169	AT2G31570.1 ATGPX2	3	0.15317	0.892814	0.640971	-0.158645	-0.48426	-0.769956	0.0839878	0.393406	0.892814	0.640971	-0.158645	-0.48426	0.103927	0.670989	0.131042	Y	N	-0.769956	0.0839878	0.393406		0.434979	0.141087
AT4G37930.1	AT4G37930.1	25.1	C1-metabolism.glycine hydroxymethyltransferase	mitochondrion	Symbols: SHM1, STM, SHMT1 serine transhydroxymethyltransferase 1 chr4:17831891-17834742 REVERSE LENGTH=517	AT4G37930.1 SHMT1	3	0.124627	0.893348	0.0652464	-0.0443582	-0.0493998	-0.0825908	0.153458	-0.313347	0.893348	0.0652464	-0.0443582	-0.0493998	0.903424	0.914329	0.905392	Y	N	-0.0825908	0.153458	-0.313347	0.489958	0.278886	0.123833
AT3G59970.3	AT3G59970.3	25.6	C1-metabolism.methylenetetrahydrofolate reductase	cytosol	Symbols: MTHFR1 methylenetetrahydrofolate reductase 1 chr3:22151303-22154323 FORWARD LENGTH=592	AT3G59970.3 methylenetetrahydrofolate reductase 1	3	0.104272	0.707082	0.525527	0.0286078	0.0869464	-0.128681	-5.45634	-3.06823	0.707082	0.525527	0.0286078	0.0869464	0.100947	0.935131	0.79641	Y	N	-0.128681	-5.45634	-3.06823	0.583426		0.389416
AT4G13010.1	AT4G13010.1	26.7	misc.oxidases - copper, flavone etc	cytosol	Symbols: Oxidoreductase, zinc-binding dehydrogenase family protein chr4:7600682-7602567 FORWARD LENGTH=329	AT4G13010.1 Oxidoreductase	3	0.0792732	0.71389	0.17401	0.423816	-0.455242		0.389722	0.0360762	0.71389	0.17401	0.423816	-0.455242	0.600358	0.0815239	0.058814	Y	N		0.389722	0.0360762
AT1G11910.1	AT1G11910.1	29.5.4	protein.degradation.aspartate protease	vacuole	Symbols: APA1, ATAPA1 aspartic proteinase A1 chr1:4017119-4019874 REVERSE LENGTH=506	AT1G11910.1 aspartic proteinase A1	3	0.0334992	0.631967	0.244524	0.119269	-0.266447			0.22169	0.631967	0.244524	0.119269	-0.266447	0.408161	0.653429	0.258473	Y	N			0.22169
AT2G30950.1	AT2G30950.1	29.5.7	protein.degradation.metalloprotease	plastid	Symbols: VAR2, FTSH2 FtsH extracellular protease family chr2:13174692-13177064 FORWARD LENGTH=695	AT2G30950.1 FtsH2	3	0.0432411	0.685137	0.386323	0.451608	0.0365553	-0.172283	0.230228	-0.0308033	0.685137	0.386323	0.451608	0.0365553	0.196355	0.0677049	0.912776	Y	N	-0.172283	0.230228	-0.0308033	0.000437976	0.172352	0.804361
AT5G09810.1	AT5G09810.1	31.1	cell.organisation	cytosol	Symbols: ACT7 actin 7 chr5:3052809-3054220 FORWARD LENGTH=377	AT5G09810.1 actin 7	3	0.117419	0.793142	0.581974	0.757087	0.180792	0.204301	0.0221377	-0.306	0.793142	0.581974	0.757087	0.180792	0.0710048	0.00650097	0.541971	Y	Y	0.204301	0.0221377	-0.306	0.000547424	0.806876	0.373866
AT3G23400.1	AT3G23400.1	31.1	cell.organisation	plastid	Symbols: FIB4 Plastid-lipid associated protein PAP / fibrillin family protein chr3:8376636-8378225 REVERSE LENGTH=284	AT3G23400.1 Plastid-lipid protein PAP	3	0.142637	0.776658	0.929525	0.985656	-0.156775	-0.0828579	0.0719744	-0.0243436	0.776658	0.929525	0.985656	-0.156775	0.0204677	0.00428607	0.684655	Y	Y	-0.0828579	0.0719744	-0.0243436	0.476223	0.599756	0.879832
AT2G21530.1	AT2G21530.1	35.1	not assigned.no ontology	plastid	Symbols: SMAD/FHA domain-containing protein chr2:9219372-9220464 FORWARD LENGTH=209	AT2G21530.1 SMAD/FHA	3	0.120942	0.740774	0.00374597	0.101967	0.0721474	-0.164973		0.205479	0.740774	0.00374597	0.101967	0.0721474	0.994054	0.739364	0.82904	Y	N	-0.164973		0.205479	0.541176
AT4G01050.1	AT4G01050.1	35.1.41	not assigned.no ontology.hydroxyproline rich proteins	plastid	Symbols: TROL thylakoid rhodanese-like chr4:455874-458175 FORWARD LENGTH=466	AT4G01050.1 thylakoid rhodanese-like	3	0.00950285	0.554876	0.235148	0.184905	-0.191065	-0.387617	0.267897	0.0270291	0.554876	0.235148	0.184905	-0.191065	0.478855	0.502155	0.496666	Y	N	-0.387617	0.267897	0.0270291	0.0549014	0.504208	0.83305
AT1G79550.1,AT1G79550.2	AT1G79550.1	4.1.11	glycolysis.cytosolic branch.3-phosphoglycerate kinase (PGK)	cytosol	Symbols: PGK phosphoglycerate kinase chr1:29924347-29926295 REVERSE LENGTH=401	AT1G79550.1 phosphoglycerate kinase	3	0.0277119	1.6082	0.524482	0.87409	0.020565	0.0357563	0.0757423	-0.402713	1.6082	0.524482	0.87409	0.020565	0.1564	0.00633914	0.964073	Y	Y	0.0357563	0.0757423	-0.402713	0.397588	0.246382	0.0947574
AT3G52930.1	AT3G52930.1	4.3.10	glycolysis.unclear/dually targeted.aldolase	cytosol	Symbols: Aldolase superfamily protein chr3:19627383-19628874 REVERSE LENGTH=358	AT3G52930.1 Aldolase superfamily protein	3	0.13194	0.75011	0.581693	0.901054	-0.554157	-0.0268026	0.160769	-0.382333	0.75011	0.581693	0.901054	-0.554157	0.250804	0.0318902	0.179773	Y	Y	-0.0268026	0.160769	-0.382333	0.753954	0.0351701	0.0567893
AT1G04410.1	AT1G04410.1	8.2.9	TCA / org transformation.other organic acid transformatons.cyt MDH	vacuole	Symbols: Lactate/malate dehydrogenase family protein chr1:1189418-1191267 REVERSE LENGTH=332	AT1G04410.1 Lactate/malate dehydrogenase	3	0.0381488	0.706691	0.165612	0.258387	-0.319465	0.00661202	0.144933	0.593999	0.706691	0.165612	0.258387	-0.319465	0.686274	0.388303	0.268946	Y	N	0.00661202	0.144933	0.593999	0.955726	0.206411	0.402364
AT3G47520.1	AT3G47520.1	8.2.9	TCA / org transformation.other organic acid transformatons.cyt MDH	plastid	Symbols: MDH malate dehydrogenase chr3:17513657-17514868 FORWARD LENGTH=403	AT3G47520.1 MDH malate dehydrogenase	3	0.145141	0.773179	0.232032	-0.163851	-0.0589317	-0.265449	-0.0864597	0.198285	0.773179	0.232032	-0.163851	-0.0589317	0.552997	0.61617	0.879678	Y	N	-0.265449	-0.0864597	0.198285	0.117542	0.378077	0.262616
AT4G02580.1	AT4G02580.1	9.1.2	mitochondrial electron transport / ATP synthesis.NADH-DH.localisation not clear	mitochondrion	Symbols: NADH-ubiquinone oxidoreductase 24 kDa subunit, putative chr4:1134586-1136906 FORWARD LENGTH=255	AT4G02580.1 CI 24 kDa subunit	3	0.0460976	1.06198	0.244028	0.707492	-0.071051	0.260842	0.0726416	-0.401271	1.06198	0.244028	0.707492	-0.071051	0.558892	0.0253539	0.864132	Y	Y	0.260842	0.0726416	-0.401271	0.310392	0.643356	0.0556569
